# FUT8-mediated core fucosylation modulates growth-related functions of LRP1 in liver cancer cells

**DOI:** 10.64898/2026.04.09.717446

**Authors:** Asuka Ogata, Mika Ueda, Koki Ohyama, Shinji Takamatsu, Yuki Makino, Hayato Hikita, Yoshiyuki Manabe, Koichi Fukase, Yusuke Oji, Yoshihiro Kamada, Jumpei Kondo, Eiji Miyoshi

**Affiliations:** 1 Department of Molecular Biochemistry and Clinical Investigation, Graduate School of Medicine, The University of Osaka, Suita, Osaka, Japan; 2 Department of Gastroenterology and Hepatology, Graduate School of Medicine, The University of Osaka, Suita, Osaka, Japan; 3 Department of Chemistry, Graduate School of Science, The University of Osaka, Toyonaka, Osaka, Japan; 4 Department of Clinical Laboratory and Biomedical Sciences, Graduate School of Medicine, The University of Osaka, Suita, Osaka, Japan; 5 Department of Advanced Metabolic Hepatology, Graduate School of Medicine, The University of Osaka, Suita, Osaka, Japan

## Abstract

Fucosylation is a cancer-associated glycosylation change, and core fucosylation of N-glycans catalyzed by the α1,6-fucosyltransferase FUT8, has been closely linked to tumor progression, metastasis, drug resistance, and poor prognosis. However, the core-fucosylated proteins that directly support hepatocarcinogenesis are not fully defined. In a KRAS-G12D-driven mouse liver cancer model, we observed increased fucosylation and FUT8 upregulation, and glycoproteomic analysis of fucose-enriched fractions identified low-density lipoprotein receptor-related protein 1 (LRP1) as a prominent core-fucosylated protein in tumor tissue. In immortalized mouse hepatocytes, genetic or pharmacological inhibition of FUT8 markedly increased *Lrp1* mRNA and protein, indicating that loss of core fucosylation is accompanied by robust upregulation of LRP1. In human HepG2 cells, LRP1 knockout suppressed cell proliferation and markedly altered colony morphology, leading to compact rounded clusters instead of the typical polygonal pattern. It also reduced EGFR protein and further inhibited proliferation of HepG2 cell. These findings identify LRP1 as a FUT8-dependent core-fucosylated receptor in experimental hepatocarcinogenesis and suggest that the FUT8–LRP1 axis contributes to the maintenance of proliferative signaling in hepatoma cells.
