## Supplementary Table S1 for "FUT8-mediated core fucosylation modulates growth-related functions of LRP1 in liver cancer cells"

### Sheet: Sheet1
Supplementary Table. S1
Product name	Manufacturer	Cat. No.	Host	Dilution
primary antibodies
polyclonal anti-human GAPDH antibody	Trevigen	2275-PC-100	Rabbit	1/1,000
monoclonal anti-human FUT8 antibody	Fujirebio, Inc.	-	Mouse	1/3,000
polyclonal LRP1 Antibody	Cell Signaling Technology	64099	Rabbit	1/1,000
EGF Receptor mAb	Cell Signaling Technology	4267S	Rabbit	1/1,000
β-Actin mAb HRP	Cell Signaling Technology	5125	Rabbit	1/10,000
secondary antibodies
Anti-Mouse IgG HRP	PROMEGA	W402	-	-
Anti-Rabbit IgG HRP	PROMEGA	W4018	Mouse	1/10,000
