## Supplementary Table S2 for "FUT8-mediated core fucosylation modulates growth-related functions of LRP1 in liver cancer cells"

### Sheet: Sheet1
Supplementary Table. S2
In each molecular weight group (1–3 and 4–6), proteins for which the spectrum count in tumor tissue (T) exceeded that in normal liver (NL) and non‑tumor liver (NT) are listed.
			Area
Protein	Gene	MW	1	2	3	4	5	6
Low density lipoprotein receptor-related protein 1	Lrp1	505 k	12	20	73	0	2	7
Clathrin heavy chain 1	Clh1	192 k	0	0	0	2	6	10
Leucyl-cystinyl aminopeptidase	Lcap	117 k	0	0	0	1	3	13
Peroxidasin homolog	Pxdn	165 k	0	0	0	0	0	12
CD109	Cd109	162 k	0	0	0	0	0	10
C-type mannose receptor 2	Mrc2	167 k	0	0	0	0	0	7
Golgi apparatus protein 1	Glg1	132 k	0	0	0	0	0	4
ATP-dependent RNA helicase A	Dhx9	150 k	0	0	0	0	0	3
N-acetylglucosamine-1-phosphotransferase subunits alpha/beta	Gnptab	141 k	0	0	0	0	0	2
Ras GTPase-activating-like protein IQGAP1	Iqgap1	189 k	0	0	0	0	0	2
Thrombospondin-2	Thbs2	130 k	0	0	0	0	0	2
